# Sex and genetic background influence intravenous oxycodone self-administration in the Hybrid Rat Diversity Panel

**DOI:** 10.1101/2024.10.03.615948

**Authors:** Eamonn P. Duffy, Jack O. Ward, Luanne H. Hale, Kyle T. Brown, Andrew J. Kwilasz, Erika A. Mehrhoff, Laura M. Saba, Marissa A. Ehringer, Ryan K. Bachtell

## Abstract

Opioid Use Disorder (OUD) is an ongoing worldwide public health concern. Genetic factors contribute to multiple OUD-related phenotypes, such as opioid-induced analgesia, initiation of opioid use, and opioid dependence. Here, we present findings from a behavioral phenotyping protocol using male and female rats from 15 genetically diverse inbred strains from the Hybrid Rat Diversity Panel (HRDP). We used a self-administration paradigm to measure the acquisition of oxycodone intake during ten 2-hour sessions and escalation of oxycodone use during ten 12-hour sessions. During both the acquisition and escalation phases of self-administration, we observed that genetic background and sex influence oxycodone intake. The heritability of oxycodone intake phenotypes ranged between 0.26 to 0.54, indicating that genetic background plays a major role in the variability of oxycodone consumption. Genetic background and sex also influenced additional phenotypes recorded during oxycodone self-administration including lever discrimination and timeout responding. The genetic contribution to these traits was slightly more moderate, with heritability estimates ranging between 0.25 to 0.42. Measures of oxycodone intake were highly positively correlated between acquisition and escalation phases. Interestingly, the efficacy of oxycodone analgesia was positively correlated with oxycodone intake during the escalation phase, indicating that the initial behavioral responses to oxycodone may predict self-administration phenotypes. Together, these data demonstrate that sex and genetic background are major contributors to oxycodone self-administration phenotypes.
