## Supplemental Tables for "Sex and genetic background influence intravenous oxycodone self-administration in the Hybrid Rat Diversity Panel"

### Sheet: SupplementalTable1
Phenotype	Figure	Effect	DFn	DFd	F-value	p-value	Significance
Hourly Oxy Intake	Fig. 1B	Sex	1	215	9.819	0.002	*
		Session	6.37	1368.52	45.553	1.15e-53	*
		Sex-Session	6.37	1368.52	1.914	0.071	n.s.
Acquisition: Daily Oxy Intake	Fig. 2	Strain	14	236	11.026	3e-19	*
		Sex	1	236	31.98	4.48e-08	*
		Session	5.44	1283.21	57.832	2.24e-58	*
		Strain-Sex	14	236	3.243	0.000101	*
		Strain-Session	76.12	1283.21	3.109	2.16e-16	*
		Sex-Session	5.44	1283.21	0.477	0.809	n.s.
		Strain-Sex-Session	76.12	1283.21	1.231	0.091	n.s.
Acquisition: Early/Late Oxy Intake	Supplemental Fig. 2	Strain	14	236	10.42	3.27e-18	*
		Sex	1	236	30.503	8.78e-08	*
		Timepoint	1	236	163.886	7.61e-29	*
		Strain-Sex	14	236	3.662	1.56e-05	*
		Strain-Timepoint	14	236	6.994	5.27e-12	*
		Sex-Timepoint	1	236	0.251	0.617	n.s.
		Strain-Sex-Timepoint	14	236	1.026	0.428	n.s.
Escalation: Daily Oxy Intake		Strain	13	184	10.917	4.26e-17	*
		Sex	1	184	5.029	0.026	*
		Session	5.42	997.76	27.656	3.85e-28	*
	Fig. 5	Strain-Sex	13	184	4.44	1.54e-06	*
		Strain-Session	70.49	997.76	2.332	1.42e-08	*
		Sex-Session	5.42	997.76	1.874	0.09	n.s.
		Strain-Sex-Session	70.49	997.76	1.278	0.066	n.s.
Escalation: Early/Late Oxy Intake	Supplemental Fig. 3	Strain	13	184	8.7	1.04e-13	*
		Sex	1	184	4.506	0.035	*
		Timepoint	1	184	82.998	1.39e-16	*
		Strain-Sex	13	184	3.825	1.87e-05	*
		Strain-Timepoint	13	184	3.458	8.21e-05	*
		Sex-Timepoint	1	184	1.719	0.191	n.s.
		Strain-Sex-Timepoint	13	184	1.431	0.148	n.s.
Acquisition: Lever Discrimination		Strain	14	236	4.814	8.64e-08	*
		Sex	1	236	1.633	0.203	n.s.
	Fig. 8A	Timepoint	1	236	97.77	1.64e-19	*
		Strain-Sex	14	236	2.308	0.005	*
		Strain-Timepoint	14	236	3.437	4.27e-05	*
		Sex-Timepoint	1	236	1.87	0.173	n.s.
		Strain-Sex-Timepoint	14	236	0.735	0.738	n.s.
Escalation: Lever Discrimination	Fig. 8B	Strain	13	184	3.872	1.54e-05	*
		Sex	1	184	1.59	0.209	n.s.
		Timepoint	1	184	12.825	0.000438	*
		Strain-Sex	13	184	1.746	0.055	n.s.
		Strain-Timepoint	13	184	2.075	0.017	*
		Sex-Timepoint	1	184	2.709	0.101	n.s.
		Strain-Sex-Timepoint	13	184	1.27	0.235	n.s.
Acquisition: Normalized Timeout	Fig. 9A	Strain	14	236	6.728	1.69e-11	*
		Sex	1	236	13.828	0.00025	*
		Timepoint	1	236	25.515	8.79e-07	*
		Strain-Sex	14	236	1.985	0.02	*
		Strain-Timepoint	14	236	4.391	5.85e-07	*
		Sex-Timepoint	1	236	0.026	0.873	n.s.
		Strain-Sex-Timepoint	14	236	1.777	0.043	*
Escalation: Normalized Timeout	Fig. 9B	Strain	13	184	5.253	5.82e-08	*
		Sex	1	184	10.55	0.001	*
		Timepoint	1	184	0.02	0.887	n.s.
		Strain-Sex	13	184	3.791	2.14e-05	*
		Strain-Timepoint	13	184	3.113	0.000328	*
		Sex-Timepoint	1	184	0.023	0.878	n.s.
		Strain-Sex-Timepoint	13	184	1.348	0.189	n.s.

### Sheet: SupplementalTable2
Phenotype	Figure	Effect	Df	Residuals	F-value	p-value	Significance
Acquisition: Total Intake	Fig. 3	Strain	14	236	11.349	< 2e-16	*
		Sex	1	236	28.482	2.22e-07	*
		Strain-Sex	14	236	3.243	0.000101	*
Acquisition: Change in Intake	Fig. 4	Strain	14	236	6.971	5.84e-12	*
		Sex	1	236	0.468	0.494	n.s.
		Strain-Sex	14	236	1.026	0.428	n.s.
Escalation: Total Intake	Fig. 6	Strain	13	184	11.532	< 2e-16	*
		Sex	1	184	4.918	0.0278	*
		Strain-Sex	13	184	4.44	1.54e-06	*
Escalation: Change in Intake	Fig. 7	Strain	13	184	3.478	7.61e-05	*
		Sex	1	184	0.965	0.327	n.s.
		Strain-Sex	13	184	1.431	0.148	n.s.

### Sheet: SupplementalTable3
Phenotype 1	Phenotype 2	Pearson's r	p-value	significance
Acq: Total Oxy Dose	Acq: Early Intake	0.853	8.44e-09	*
Acq: Total Oxy Dose	Acq: Late Intake	0.909	2.1e-11	*
Acq: Early Intake	Acq: Late Intake	0.584	0.00111	*
Acq: Total Oxy Dose	Acq: Change in Intake	0.19	0.332	n.s.
Acq: Early Intake	Acq: Change in Intake	-0.337	0.0798	n.s.
Acq: Late Intake	Acq: Change in Intake	0.568	0.00161	*
Acq: Total Oxy Dose	Acq: Early Lever Discrimination	-0.137	0.486	n.s.
Acq: Early Intake	Acq: Early Lever Discrimination	-0.037	0.853	n.s.
Acq: Late Intake	Acq: Early Lever Discrimination	-0.222	0.256	n.s.
Acq: Change in Intake	Acq: Early Lever Discrimination	-0.22	0.26	n.s.
Acq: Total Oxy Dose	Acq: Late Lever Discrimination	-0.181	0.357	n.s.
Acq: Early Intake	Acq: Late Lever Discrimination	-0.319	0.0976	n.s.
Acq: Late Intake	Acq: Late Lever Discrimination	-0.084	0.671	n.s.
Acq: Change in Intake	Acq: Late Lever Discrimination	0.226	0.247	n.s.
Acq: Early Lever Discrimination	Acq: Late Lever Discrimination	0.626	0.000368	*
Acq: Total Oxy Dose	Acq: Early Normalized TO	0.424	0.0245	*
Acq: Early Intake	Acq: Early Normalized TO	0.512	0.00538	*
Acq: Late Intake	Acq: Early Normalized TO	0.263	0.176	n.s.
Acq: Change in Intake	Acq: Early Normalized TO	-0.214	0.275	n.s.
Acq: Early Lever Discrimination	Acq: Early Normalized TO	-0.36	0.0599	n.s.
Acq: Late Lever Discrimination	Acq: Early Normalized TO	-0.423	0.0249	*
Acq: Total Oxy Dose	Acq: Late Normalized TO	0.706	2.69e-05	*
Acq: Early Intake	Acq: Late Normalized TO	0.45	0.0164	*
Acq: Late Intake	Acq: Late Normalized TO	0.773	1.44e-06	*
Acq: Change in Intake	Acq: Late Normalized TO	0.44	0.019	*
Acq: Early Lever Discrimination	Acq: Late Normalized TO	-0.237	0.224	n.s.
Acq: Late Lever Discrimination	Acq: Late Normalized TO	-0.253	0.194	n.s.
Acq: Early Normalized TO	Acq: Late Normalized TO	0.4	0.0348	*
Acq: Total Oxy Dose	Esc: Total Oxy Dose	0.699	3.57e-05	*
Acq: Early Intake	Esc: Total Oxy Dose	0.413	0.0289	*
Acq: Late Intake	Esc: Total Oxy Dose	0.718	1.72e-05	*
Acq: Change in Intake	Esc: Total Oxy Dose	0.413	0.0288	*
Acq: Early Lever Discrimination	Esc: Total Oxy Dose	-0.055	0.78	n.s.
Acq: Late Lever Discrimination	Esc: Total Oxy Dose	0.092	0.641	n.s.
Acq: Early Normalized TO	Esc: Total Oxy Dose	0.19	0.334	n.s.
Acq: Late Normalized TO	Esc: Total Oxy Dose	0.701	3.22e-05	*
Acq: Total Oxy Dose	Esc: Early Intake	0.764	2.24e-06	*
Acq: Early Intake	Esc: Early Intake	0.492	0.00781	*
Acq: Late Intake	Esc: Early Intake	0.766	2.05e-06	*
Acq: Change in Intake	Esc: Early Intake	0.389	0.0407	*
Acq: Early Lever Discrimination	Esc: Early Intake	-0.109	0.582	n.s.
Acq: Late Lever Discrimination	Esc: Early Intake	-0.007	0.97	n.s.
Acq: Early Normalized TO	Esc: Early Intake	0.245	0.209	n.s.
Acq: Late Normalized TO	Esc: Early Intake	0.799	3.4e-07	*
Esc: Total Oxy Dose	Esc: Early Intake	0.927	1.32e-12	*
Acq: Total Oxy Dose	Esc: Late Intake	0.603	0.000686	*
Acq: Early Intake	Esc: Late Intake	0.283	0.144	n.s.
Acq: Late Intake	Esc: Late Intake	0.671	9.36e-05	*
Acq: Change in Intake	Esc: Late Intake	0.491	0.00797	*
Acq: Early Lever Discrimination	Esc: Late Intake	-0.086	0.665	n.s.
Acq: Late Lever Discrimination	Esc: Late Intake	0.124	0.53	n.s.
Acq: Early Normalized TO	Esc: Late Intake	0.161	0.412	n.s.
Acq: Late Normalized TO	Esc: Late Intake	0.605	0.000646	*
Esc: Total Oxy Dose	Esc: Late Intake	0.958	1.11e-15	*
Esc: Early Intake	Esc: Late Intake	0.818	1.06e-07	*
Acq: Total Oxy Dose	Esc: Change in Intake	0.227	0.246	n.s.
Acq: Early Intake	Esc: Change in Intake	-0.026	0.896	n.s.
Acq: Late Intake	Esc: Change in Intake	0.336	0.0806	n.s.
Acq: Change in Intake	Esc: Change in Intake	0.416	0.0278	*
Acq: Early Lever Discrimination	Esc: Change in Intake	-0.032	0.871	n.s.
Acq: Late Lever Discrimination	Esc: Change in Intake	0.21	0.284	n.s.
Acq: Early Normalized TO	Esc: Change in Intake	0.021	0.918	n.s.
Acq: Late Normalized TO	Esc: Change in Intake	0.195	0.319	n.s.
Esc: Total Oxy Dose	Esc: Change in Intake	0.645	0.000211	*
Esc: Early Intake	Esc: Change in Intake	0.344	0.0732	n.s.
Esc: Late Intake	Esc: Change in Intake	0.821	8.46e-08	*
Acq: Total Oxy Dose	Esc: Early Lever Discrimination	-0.18	0.359	n.s.
Acq: Early Intake	Esc: Early Lever Discrimination	-0.218	0.264	n.s.
Acq: Late Intake	Esc: Early Lever Discrimination	-0.136	0.489	n.s.
Acq: Change in Intake	Esc: Early Lever Discrimination	0.063	0.748	n.s.
Acq: Early Lever Discrimination	Esc: Early Lever Discrimination	0.588	0.001	*
Acq: Late Lever Discrimination	Esc: Early Lever Discrimination	0.769	1.76e-06	*
Acq: Early Normalized TO	Esc: Early Lever Discrimination	-0.348	0.0699	n.s.
Acq: Late Normalized TO	Esc: Early Lever Discrimination	-0.119	0.547	n.s.
Esc: Total Oxy Dose	Esc: Early Lever Discrimination	0.027	0.89	n.s.
Esc: Early Intake	Esc: Early Lever Discrimination	0.007	0.971	n.s.
Esc: Late Intake	Esc: Early Lever Discrimination	0.031	0.875	n.s.
Esc: Change in Intake	Esc: Early Lever Discrimination	0.043	0.826	n.s.
Acq: Total Oxy Dose	Esc: Late Lever Discrimination	-0.01	0.959	n.s.
Acq: Early Intake	Esc: Late Lever Discrimination	-0.056	0.778	n.s.
Acq: Late Intake	Esc: Late Lever Discrimination	0.018	0.929	n.s.
Acq: Change in Intake	Esc: Late Lever Discrimination	0.077	0.696	n.s.
Acq: Early Lever Discrimination	Esc: Late Lever Discrimination	0.183	0.35	n.s.
Acq: Late Lever Discrimination	Esc: Late Lever Discrimination	0.476	0.0105	*
Acq: Early Normalized TO	Esc: Late Lever Discrimination	-0.096	0.626	n.s.
Acq: Late Normalized TO	Esc: Late Lever Discrimination	0.076	0.7	n.s.
Esc: Total Oxy Dose	Esc: Late Lever Discrimination	0.156	0.429	n.s.
Esc: Early Intake	Esc: Late Lever Discrimination	0.141	0.473	n.s.
Esc: Late Intake	Esc: Late Lever Discrimination	0.187	0.34	n.s.
Esc: Change in Intake	Esc: Late Lever Discrimination	0.165	0.4	n.s.
Esc: Early Lever Discrimination	Esc: Late Lever Discrimination	0.734	8.94e-06	*
Acq: Total Oxy Dose	Esc: Early Normalized TO	0.586	0.00106	*
Acq: Early Intake	Esc: Early Normalized TO	0.367	0.0546	n.s.
Acq: Late Intake	Esc: Early Normalized TO	0.598	0.000786	*
Acq: Change in Intake	Esc: Early Normalized TO	0.321	0.096	n.s.
Acq: Early Lever Discrimination	Esc: Early Normalized TO	-0.166	0.4	n.s.
Acq: Late Lever Discrimination	Esc: Early Normalized TO	-0.067	0.734	n.s.
Acq: Early Normalized TO	Esc: Early Normalized TO	0.31	0.108	n.s.
Acq: Late Normalized TO	Esc: Early Normalized TO	0.709	2.37e-05	*
Esc: Total Oxy Dose	Esc: Early Normalized TO	0.743	6.05e-06	*
Esc: Early Intake	Esc: Early Normalized TO	0.742	6.3e-06	*
Esc: Late Intake	Esc: Early Normalized TO	0.686	5.66e-05	*
Esc: Change in Intake	Esc: Early Normalized TO	0.384	0.0437	*
Esc: Early Lever Discrimination	Esc: Early Normalized TO	-0.008	0.967	n.s.
Esc: Late Lever Discrimination	Esc: Early Normalized TO	0.078	0.693	n.s.
Acq: Total Oxy Dose	Esc: Late Normalized TO	0.547	0.00261	*
Acq: Early Intake	Esc: Late Normalized TO	0.282	0.146	n.s.
Acq: Late Intake	Esc: Late Normalized TO	0.603	0.00069	*
Acq: Change in Intake	Esc: Late Normalized TO	0.413	0.029	*
Acq: Early Lever Discrimination	Esc: Late Normalized TO	-0.236	0.227	n.s.
Acq: Late Lever Discrimination	Esc: Late Normalized TO	-0.054	0.787	n.s.
Acq: Early Normalized TO	Esc: Late Normalized TO	0.334	0.0828	n.s.
Acq: Late Normalized TO	Esc: Late Normalized TO	0.564	0.00176	*
Esc: Total Oxy Dose	Esc: Late Normalized TO	0.711	2.2e-05	*
Esc: Early Intake	Esc: Late Normalized TO	0.642	0.000229	*
Esc: Late Intake	Esc: Late Normalized TO	0.73	1.02e-05	*
Esc: Change in Intake	Esc: Late Normalized TO	0.556	0.00214	*
Esc: Early Lever Discrimination	Esc: Late Normalized TO	0.001	0.996	n.s.
Esc: Late Lever Discrimination	Esc: Late Normalized TO	0.115	0.562	n.s.
Esc: Early Normalized TO	Esc: Late Normalized TO	0.826	6.27e-08	*
Acq: Total Oxy Dose	Analgesia at 15-min	-0.115	0.559	n.s.
Acq: Early Intake	Analgesia at 15-min	-0.327	0.0897	n.s.
Acq: Late Intake	Analgesia at 15-min	0.054	0.784	n.s.
Acq: Change in Intake	Analgesia at 15-min	0.394	0.0379	*
Acq: Early Lever Discrimination	Analgesia at 15-min	0.18	0.359	n.s.
Acq: Late Lever Discrimination	Analgesia at 15-min	0.244	0.211	n.s.
Acq: Early Normalized TO	Analgesia at 15-min	-0.256	0.188	n.s.
Acq: Late Normalized TO	Analgesia at 15-min	0.046	0.816	n.s.
Esc: Total Oxy Dose	Analgesia at 15-min	0.147	0.455	n.s.
Esc: Early Intake	Analgesia at 15-min	0.012	0.952	n.s.
Esc: Late Intake	Analgesia at 15-min	0.281	0.147	n.s.
Esc: Change in Intake	Analgesia at 15-min	0.447	0.017	*
Esc: Early Lever Discrimination	Analgesia at 15-min	0.126	0.524	n.s.
Esc: Late Lever Discrimination	Analgesia at 15-min	0.03	0.881	n.s.
Esc: Early Normalized TO	Analgesia at 15-min	-0.041	0.834	n.s.
Esc: Late Normalized TO	Analgesia at 15-min	0.052	0.794	n.s.
Acq: Total Oxy Dose	Analgesia at 30-min	0.25	0.2	n.s.
Acq: Early Intake	Analgesia at 30-min	0.134	0.495	n.s.
Acq: Late Intake	Analgesia at 30-min	0.262	0.179	n.s.
Acq: Change in Intake	Analgesia at 30-min	0.167	0.395	n.s.
Acq: Early Lever Discrimination	Analgesia at 30-min	-0.015	0.941	n.s.
Acq: Late Lever Discrimination	Analgesia at 30-min	0.112	0.572	n.s.
Acq: Early Normalized TO	Analgesia at 30-min	0.012	0.95	n.s.
Acq: Late Normalized TO	Analgesia at 30-min	0.236	0.227	n.s.
Esc: Total Oxy Dose	Analgesia at 30-min	0.395	0.0377	*
Esc: Early Intake	Analgesia at 30-min	0.314	0.104	n.s.
Esc: Late Intake	Analgesia at 30-min	0.432	0.0216	*
Esc: Change in Intake	Analgesia at 30-min	0.394	0.0378	*
Esc: Early Lever Discrimination	Analgesia at 30-min	0.095	0.632	n.s.
Esc: Late Lever Discrimination	Analgesia at 30-min	0.058	0.771	n.s.
Esc: Early Normalized TO	Analgesia at 30-min	0.203	0.3	n.s.
Esc: Late Normalized TO	Analgesia at 30-min	0.172	0.38	n.s.
Analgesia at 15-min	Analgesia at 30-min	0.56	0.00195	*
